# The need for unrealistic experiments in global change biology

**DOI:** 10.1101/2021.12.07.471575

**Authors:** Sinéad Collins, Mridul K. Thomas

## Abstract

Climate change is an existential threat, and our ability to conduct experiments on how organisms will respond to it is limited by logistics and resources, making it vital that experiments be maximally useful. The majority of experiments on phytoplankton responses to warming and CO_2_ use only two levels of each driver. However, to project the characters of future populations, we need a mechanistic and generalizable explanation for how phytoplankton respond to concurrent changes in temperature and CO_2_. This requires experiments with more driver levels, to produce response surfaces that can aid in the development of predictive models. We recommend prioritizing experiments or programmes that produce such response surfaces on multiple scales for phytoplankton.

---

Biological research today is dominated by anthropogenic climate change and the existential threats it poses. Biologists are therefore focused on understanding how rapid environmental change affects organisms, populations, communities and ecosystems, on spatial scales ranging from local to global, and temporal scales ranging from seconds to decades. As in other areas of science, this research is divided into fundamental and applied. Applied research has straightforward practical justifications: we need to improve food production, conservation, predict and mitigate the spread of infections, effectively protect ecosystems to preserve key services, or project how continued human activities will impact other species. However, the majority of research on biological responses to climate change falls under the banner of fundamental science, which aims to provide insights, examples, and theoretical frameworks that help move knowledge (including applied science) forward.

Here we consider the fit-to-purpose of experiments designed to investigate organismal responses to environmental change. Our aim is to evaluate fundamental experiments that use two or more simultaneous environmental changes, which are often called ‘multiple stressor’, ‘multi-stressor’ or ‘multiple driver’ experiments in the aquatic literature [1]. We focus on experiments investigating the joint effects of changing CO_2_ and temperature levels as a case study. We look at how their design helps us make progress towards projecting how they jointly affect phytoplankton traits underlying ecological or biogeochemical function in aquatic systems. We highlight how fundamental research can improve our understanding of biotic responses to complex environmental change by expanding experimental designs to include unrealistic environmental conditions that no foreseeable future holds.
