## Supplementary material for "The need for unrealistic experiments in global change biology": Data for Figure 1

### Sheet: Figure 1 Data
phytoplankton_group	species_name	strain_or_clone_name	isolation_location	environment_isolated	temperature (°C)	CO2	CO2 units	publication
coccolithophore	Emiliania huxleyi	NIWA1108	Chatham Rise (east of New Zealand)	marine, 300m deep	14	380	ppm	Yuanyuan Feng et al., (2020)
coccolithophore	Emiliania huxleyi	NIWA1108	Chatham Rise (east of New Zealand)	marine, 300m deep	14	380	ppm	Yuanyuan Feng et al., (2020)
coccolithophore	Emiliania huxleyi	NIWA1108	Chatham Rise (east of New Zealand)	marine, 300m deep	14	380	ppm	Yuanyuan Feng et al., (2020)
coccolithophore	Emiliania huxleyi	NIWA1108	Chatham Rise (east of New Zealand)	marine, 300m deep	16	750	ppm	Yuanyuan Feng et al., (2020)
coccolithophore	Emiliania huxleyi	NIWA1108	Chatham Rise (east of New Zealand)	marine, 300m deep	16	750	ppm	Yuanyuan Feng et al., (2020)
coccolithophore	Emiliania huxleyi	NIWA1108	Chatham Rise (east of New Zealand)	marine, 300m deep	16	750	ppm	Yuanyuan Feng et al., (2020)
coccolithophore	Emiliania huxleyi	CCMP 371	Sargasso Sea	marine	20	375	ppm	Feng et al., (2008)
coccolithophore	Emiliania huxleyi	CCMP 371	Sargasso Sea	marine	20	750	ppm	Feng et al., (2008)
coccolithophore	Emiliania huxleyi	CCMP 371	Sargasso Sea	marine	24	375	ppm	Feng et al., (2008)
coccolithophore	Emiliania huxleyi	CCMP 371	Sargasso Sea	marine	24	750	ppm	Feng et al., (2008)
coccolithophore	Emiliania huxleyi	CCMP 371	Sargasso Sea	marine	20	375	ppm	Feng et al., (2008)
coccolithophore	Emiliania huxleyi	CCMP 371	Sargasso Sea	marine	20	750	ppm	Feng et al., (2008)
coccolithophore	Emiliania huxleyi	CCMP 371	Sargasso Sea	marine	24	375	ppm	Feng et al., (2008)
coccolithophore	Emiliania huxleyi	CCMP 371	Sargasso Sea	marine	24	750	ppm	Feng et al., (2008)
coccolithophore	Emiliania huxleyi	AC481	Normandy France	marine	13	180	ppm	De Bodt et al., (2009)
coccolithophore	Emiliania huxleyi	AC481	Normandy France	marine	13	180	ppm	De Bodt et al., (2009)
coccolithophore	Emiliania huxleyi	AC481	Normandy France	marine	13	380	ppm	De Bodt et al., (2009)
coccolithophore	Emiliania huxleyi	AC481	Normandy France	marine	13	380	ppm	De Bodt et al., (2009)
coccolithophore	Emiliania huxleyi	AC481	Normandy France	marine	13	750	ppm	De Bodt et al., (2009)
coccolithophore	Emiliania huxleyi	AC481	Normandy France	marine	13	750	ppm	De Bodt et al., (2009)
coccolithophore	Emiliania huxleyi	AC481	Normandy France	marine	18	380	ppm	De Bodt et al., (2009)
coccolithophore	Emiliania huxleyi	AC481	Normandy France	marine	18	380	ppm	De Bodt et al., (2009)
coccolithophore	Emiliania huxleyi	AC481	Normandy France	marine	18	750	ppm	De Bodt et al., (2009)
coccolithophore	Emiliania huxleyi	AC481	Normandy France	marine	18	750	ppm	De Bodt et al., (2009)
coccolithophore	Gephyrocapsa oceanica	RCC 1303	Arcachon Bay, France	marine	15	59	uatm	Sett et al., (2014)
coccolithophore	Gephyrocapsa oceanica	RCC 1303	Arcachon Bay, France	marine	15	110	uatm	Sett et al., (2014)
coccolithophore	Gephyrocapsa oceanica	RCC 1303	Arcachon Bay, France	marine	15	286	uatm	Sett et al., (2014)
coccolithophore	Gephyrocapsa oceanica	RCC 1303	Arcachon Bay, France	marine	15	430	uatm	Sett et al., (2014)
coccolithophore	Gephyrocapsa oceanica	RCC 1303	Arcachon Bay, France	marine	15	588	uatm	Sett et al., (2014)
coccolithophore	Gephyrocapsa oceanica	RCC 1303	Arcachon Bay, France	marine	15	773	uatm	Sett et al., (2014)
coccolithophore	Gephyrocapsa oceanica	RCC 1303	Arcachon Bay, France	marine	15	977	uatm	Sett et al., (2014)
coccolithophore	Gephyrocapsa oceanica	RCC 1303	Arcachon Bay, France	marine	15	1209	uatm	Sett et al., (2014)
coccolithophore	Gephyrocapsa oceanica	RCC 1303	Arcachon Bay, France	marine	15	1261	uatm	Sett et al., (2014)
coccolithophore	Gephyrocapsa oceanica	RCC 1303	Arcachon Bay, France	marine	15	1348	uatm	Sett et al., (2014)
coccolithophore	Gephyrocapsa oceanica	RCC 1303	Arcachon Bay, France	marine	15	2331	uatm	Sett et al., (2014)
coccolithophore	Gephyrocapsa oceanica	RCC 1303	Arcachon Bay, France	marine	20	59	uatm	Sett et al., (2014)
coccolithophore	Gephyrocapsa oceanica	RCC 1303	Arcachon Bay, France	marine	20	108	uatm	Sett et al., (2014)
coccolithophore	Gephyrocapsa oceanica	RCC 1303	Arcachon Bay, France	marine	20	280	uatm	Sett et al., (2014)
coccolithophore	Gephyrocapsa oceanica	RCC 1303	Arcachon Bay, France	marine	20	413	uatm	Sett et al., (2014)
coccolithophore	Gephyrocapsa oceanica	RCC 1303	Arcachon Bay, France	marine	20	574	uatm	Sett et al., (2014)
coccolithophore	Gephyrocapsa oceanica	RCC 1303	Arcachon Bay, France	marine	20	764	uatm	Sett et al., (2014)
coccolithophore	Gephyrocapsa oceanica	RCC 1303	Arcachon Bay, France	marine	20	940	uatm	Sett et al., (2014)
coccolithophore	Gephyrocapsa oceanica	RCC 1303	Arcachon Bay, France	marine	20	1216	uatm	Sett et al., (2014)
coccolithophore	Gephyrocapsa oceanica	RCC 1303	Arcachon Bay, France	marine	20	1476	uatm	Sett et al., (2014)
coccolithophore	Gephyrocapsa oceanica	RCC 1303	Arcachon Bay, France	marine	20	1781	uatm	Sett et al., (2014)
coccolithophore	Gephyrocapsa oceanica	RCC 1303	Arcachon Bay, France	marine	20	2104	uatm	Sett et al., (2014)
coccolithophore	Gephyrocapsa oceanica	RCC 1303	Arcachon Bay, France	marine	25	58	uatm	Sett et al., (2014)
coccolithophore	Gephyrocapsa oceanica	RCC 1303	Arcachon Bay, France	marine	25	288	uatm	Sett et al., (2014)
coccolithophore	Gephyrocapsa oceanica	RCC 1303	Arcachon Bay, France	marine	25	377	uatm	Sett et al., (2014)
coccolithophore	Gephyrocapsa oceanica	RCC 1303	Arcachon Bay, France	marine	25	509	uatm	Sett et al., (2014)
coccolithophore	Gephyrocapsa oceanica	RCC 1303	Arcachon Bay, France	marine	25	635	uatm	Sett et al., (2014)
coccolithophore	Gephyrocapsa oceanica	RCC 1303	Arcachon Bay, France	marine	25	740	uatm	Sett et al., (2014)
coccolithophore	Gephyrocapsa oceanica	RCC 1303	Arcachon Bay, France	marine	25	980	uatm	Sett et al., (2014)
coccolithophore	Gephyrocapsa oceanica	RCC 1303	Arcachon Bay, France	marine	25	1284	uatm	Sett et al., (2014)
coccolithophore	Gephyrocapsa oceanica	RCC 1303	Arcachon Bay, France	marine	25	1731	uatm	Sett et al., (2014)
coccolithophore	Gephyrocapsa oceanica	RCC 1303	Arcachon Bay, France	marine	25	2067	uatm	Sett et al., (2014)
coccolithophore	Gephyrocapsa oceanica	RCC 1303	Arcachon Bay, France	marine	25	3517	uatm	Sett et al., (2014)
coccolithophore	Emiliania huxleyi	PML B92/11	Bergen, Norway	marine	10	89	uatm	Sett et al., (2014)
coccolithophore	Emiliania huxleyi	PML B92/11	Bergen, Norway	marine	10	136	uatm	Sett et al., (2014)
coccolithophore	Emiliania huxleyi	PML B92/11	Bergen, Norway	marine	10	204	uatm	Sett et al., (2014)
coccolithophore	Emiliania huxleyi	PML B92/11	Bergen, Norway	marine	10	277	uatm	Sett et al., (2014)
coccolithophore	Emiliania huxleyi	PML B92/11	Bergen, Norway	marine	10	375	uatm	Sett et al., (2014)
coccolithophore	Emiliania huxleyi	PML B92/11	Bergen, Norway	marine	10	497	uatm	Sett et al., (2014)
coccolithophore	Emiliania huxleyi	PML B92/11	Bergen, Norway	marine	10	619	uatm	Sett et al., (2014)
coccolithophore	Emiliania huxleyi	PML B92/11	Bergen, Norway	marine	10	730	uatm	Sett et al., (2014)
coccolithophore	Emiliania huxleyi	PML B92/11	Bergen, Norway	marine	10	813	uatm	Sett et al., (2014)
coccolithophore	Emiliania huxleyi	PML B92/11	Bergen, Norway	marine	10	950	uatm	Sett et al., (2014)
coccolithophore	Emiliania huxleyi	PML B92/11	Bergen, Norway	marine	10	1170	uatm	Sett et al., (2014)
coccolithophore	Emiliania huxleyi	PML B92/11	Bergen, Norway	marine	10	1556	uatm	Sett et al., (2014)
coccolithophore	Emiliania huxleyi	PML B92/11	Bergen, Norway	marine	10	2156	uatm	Sett et al., (2014)
coccolithophore	Emiliania huxleyi	PML B92/11	Bergen, Norway	marine	10	2890	uatm	Sett et al., (2014)
coccolithophore	Emiliania huxleyi	PML B92/11	Bergen, Norway	marine	10	4103	uatm	Sett et al., (2014)
coccolithophore	Emiliania huxleyi	PML B92/11	Bergen, Norway	marine	10	5656	uatm	Sett et al., (2014)
coccolithophore	Emiliania huxleyi	PML B92/11	Bergen, Norway	marine	15	50	uatm	Sett et al., (2014)
coccolithophore	Emiliania huxleyi	PML B92/11	Bergen, Norway	marine	15	90	uatm	Sett et al., (2014)
coccolithophore	Emiliania huxleyi	PML B92/11	Bergen, Norway	marine	15	141	uatm	Sett et al., (2014)
coccolithophore	Emiliania huxleyi	PML B92/11	Bergen, Norway	marine	15	210	uatm	Sett et al., (2014)
coccolithophore	Emiliania huxleyi	PML B92/11	Bergen, Norway	marine	15	289	uatm	Sett et al., (2014)
coccolithophore	Emiliania huxleyi	PML B92/11	Bergen, Norway	marine	15	400	uatm	Sett et al., (2014)
coccolithophore	Emiliania huxleyi	PML B92/11	Bergen, Norway	marine	15	494	uatm	Sett et al., (2014)
coccolithophore	Emiliania huxleyi	PML B92/11	Bergen, Norway	marine	15	624	uatm	Sett et al., (2014)
coccolithophore	Emiliania huxleyi	PML B92/11	Bergen, Norway	marine	15	747	uatm	Sett et al., (2014)
coccolithophore	Emiliania huxleyi	PML B92/11	Bergen, Norway	marine	15	894	uatm	Sett et al., (2014)
coccolithophore	Emiliania huxleyi	PML B92/11	Bergen, Norway	marine	15	1007	uatm	Sett et al., (2014)
coccolithophore	Emiliania huxleyi	PML B92/11	Bergen, Norway	marine	15	1169	uatm	Sett et al., (2014)
coccolithophore	Emiliania huxleyi	PML B92/11	Bergen, Norway	marine	15	1797	uatm	Sett et al., (2014)
coccolithophore	Emiliania huxleyi	PML B92/11	Bergen, Norway	marine	15	2450	uatm	Sett et al., (2014)
coccolithophore	Emiliania huxleyi	PML B92/11	Bergen, Norway	marine	15	3086	uatm	Sett et al., (2014)
coccolithophore	Emiliania huxleyi	PML B92/11	Bergen, Norway	marine	15	3742	uatm	Sett et al., (2014)
coccolithophore	Emiliania huxleyi	PML B92/11	Bergen, Norway	marine	15	4804	uatm	Sett et al., (2014)
coccolithophore	Emiliania huxleyi	PML B92/11	Bergen, Norway	marine	15	5513	uatm	Sett et al., (2014)
coccolithophore	Emiliania huxleyi	PML B92/11	Bergen, Norway	marine	20	94	uatm	Sett et al., (2014)
coccolithophore	Emiliania huxleyi	PML B92/11	Bergen, Norway	marine	20	146	uatm	Sett et al., (2014)
coccolithophore	Emiliania huxleyi	PML B92/11	Bergen, Norway	marine	20	225	uatm	Sett et al., (2014)
coccolithophore	Emiliania huxleyi	PML B92/11	Bergen, Norway	marine	20	314	uatm	Sett et al., (2014)
coccolithophore	Emiliania huxleyi	PML B92/11	Bergen, Norway	marine	20	431	uatm	Sett et al., (2014)
coccolithophore	Emiliania huxleyi	PML B92/11	Bergen, Norway	marine	20	572	uatm	Sett et al., (2014)
coccolithophore	Emiliania huxleyi	PML B92/11	Bergen, Norway	marine	20	746	uatm	Sett et al., (2014)
coccolithophore	Emiliania huxleyi	PML B92/11	Bergen, Norway	marine	20	816	uatm	Sett et al., (2014)
coccolithophore	Emiliania huxleyi	PML B92/11	Bergen, Norway	marine	20	945	uatm	Sett et al., (2014)
coccolithophore	Emiliania huxleyi	PML B92/11	Bergen, Norway	marine	20	1097	uatm	Sett et al., (2014)
coccolithophore	Emiliania huxleyi	PML B92/11	Bergen, Norway	marine	20	1347	uatm	Sett et al., (2014)
coccolithophore	Emiliania huxleyi	PML B92/11	Bergen, Norway	marine	20	1461	uatm	Sett et al., (2014)
coccolithophore	Emiliania huxleyi	PML B92/11	Bergen, Norway	marine	20	1746	uatm	Sett et al., (2014)
coccolithophore	Emiliania huxleyi	PML B92/11	Bergen, Norway	marine	20	2565	uatm	Sett et al., (2014)
coccolithophore	Emiliania huxleyi	PML B92/11	Bergen, Norway	marine	20	3400	uatm	Sett et al., (2014)
coccolithophore	Emiliania huxleyi	PML B92/11	Bergen, Norway	marine	20	4049	uatm	Sett et al., (2014)
coccolithophore	Emiliania huxleyi	PML B92/11	Bergen, Norway	marine	20	4781	uatm	Sett et al., (2014)
coccolithophore	Emiliania huxleyi	PML B92/11	Bergen, Norway	marine	20	6025	uatm	Sett et al., (2014)
coccolithophore	Emiliania huxleyi	RCC 1827	Western Mediterranean	marine	15	387	uatm	Milner et al (2016)
coccolithophore	Emiliania huxleyi	RCC 1827	Western Mediterranean	marine	15	879	uatm	Milner et al (2016)
coccolithophore	Emiliania huxleyi	RCC 1827	Western Mediterranean	marine	15	1360	uatm	Milner et al (2016)
coccolithophore	Emiliania huxleyi	RCC 1827	Western Mediterranean	marine	20	409	uatm	Milner et al (2016)
coccolithophore	Emiliania huxleyi	RCC 1827	Western Mediterranean	marine	20	899	uatm	Milner et al (2016)
coccolithophore	Emiliania huxleyi	RCC 1827	Western Mediterranean	marine	20	1465	uatm	Milner et al (2016)
diatom	Chaetoceros socialis		Belgian Coastal Zone	marine	13	40	uatm	Li et al (2017)
diatom	Chaetoceros socialis		Belgian Coastal Zone	marine	18	395	uatm	Li et al (2017)
diatom	Chaetoceros socialis		Belgian Coastal Zone	marine	13	758	uatm	Li et al (2017)
diatom	Chaetoceros socialis		Belgian Coastal Zone	marine	18	836	uatm	Li et al (2017)
coccolithophore	Emiliania huxleyi	PML B92/11	Bergen, Norway, 60∘18′ N, 05∘15′ E	marine	15	400	uatm	Tong et a l(2019)
coccolithophore	Emiliania huxleyi	PML B92/11	Bergen, Norway, 60∘18′ N, 05∘15′ E	marine	20	400	uatm	Tong et a l(2019)
coccolithophore	Emiliania huxleyi	PML B92/11	Bergen, Norway, 60∘18′ N, 05∘15′ E	marine	24	400	uatm	Tong et a l(2019)
coccolithophore	Emiliania huxleyi	PML B92/11	Bergen, Norway, 60∘18′ N, 05∘15′ E	marine	15	1000	uatm	Tong et a l(2019)
coccolithophore	Emiliania huxleyi	PML B92/11	Bergen, Norway, 60∘18′ N, 05∘15′ E	marine	20	1000	uatm	Tong et a l(2019)
coccolithophore	Emiliania huxleyi	PML B92/11	Bergen, Norway, 60∘18′ N, 05∘15′ E	marine	24	1000	uatm	Tong et a l(2019)
diatom	Thalassiosira weissflogii	CCP 1336	Atlantic- Californian	marine	10	80	ppm	Passow and Laws (2015)
diatom	Thalassiosira weissflogii	CCP 1336	Atlantic- Californian	marine	15	80	ppm	Passow and Laws (2015)
diatom	Thalassiosira weissflogii	CCP 1336	Atlantic- Californian	marine	15	460	ppm	Passow and Laws (2015)
diatom	Thalassiosira weissflogii	CCP 1336	Atlantic- Californian	marine	20	80	ppm	Passow and Laws (2015)
diatom	Thalassiosira weissflogii	CCP 1336	Atlantic- Californian	marine	20	460	ppm	Passow and Laws (2015)
diatom	Navicula directa	-	Ny-Ålesund, Svalbard	marine	0.5	380	ppm	Torstensson et al (2012)
diatom	Navicula directa	-	Ny-Ålesund, Svalbard	marine	4.5	380	ppm	Torstensson et al (2012)
diatom	Navicula directa	-	Ny-Ålesund, Svalbard	marine	0.5	960	ppm	Torstensson et al (2012)
diatom	Navicula directa	-	Ny-Ålesund, Svalbard	marine	4.5	960	ppm	Torstensson et al (2012)
diatom	Nitzschia lecointei	-	Amundsen Sea	marine	-1.8	390	uatm	Torstensson et al ((2013)
diatom	Nitzschia lecointei	-	Amundsen Sea	marine	2.5	390	uatm	Torstensson et al ((2013)
diatom	Nitzschia lecointei	-	Amundsen Sea	marine	-1.8	960	uatm	Torstensson et al ((2013)
diatom	Nitzschia lecointei	-	Amundsen Sea	marine	2.5	960	uatm	Torstensson et al ((2013)
coccolithophore	Emiliania huxleyi	PML B92/11	Bergen, Norway	marine	16	371	uatm	Zhang et al (2020)
coccolithophore	Emiliania huxleyi	PML B92/11	Bergen, Norway	marine	16	387	uatm	Zhang et al (2020)
coccolithophore	Emiliania huxleyi	PML B92/11	Bergen, Norway	marine	16	393	uatm	Zhang et al (2020)
coccolithophore	Emiliania huxleyi	PML B92/11	Bergen, Norway	marine	16	395	uatm	Zhang et al (2020)
coccolithophore	Emiliania huxleyi	PML B92/11	Bergen, Norway	marine	16	375	uatm	Zhang et al (2020)
coccolithophore	Emiliania huxleyi	PML B92/11	Bergen, Norway	marine	16	918	uatm	Zhang et al (2020)
coccolithophore	Emiliania huxleyi	PML B92/11	Bergen, Norway	marine	16	972	uatm	Zhang et al (2020)
coccolithophore	Emiliania huxleyi	PML B92/11	Bergen, Norway	marine	16	1012	uatm	Zhang et al (2020)
coccolithophore	Emiliania huxleyi	PML B92/11	Bergen, Norway	marine	16	958	uatm	Zhang et al (2020)
coccolithophore	Emiliania huxleyi	PML B92/11	Bergen, Norway	marine	16	1014	uatm	Zhang et al (2020)
coccolithophore	Emiliania huxleyi	PML B92/11	Bergen, Norway	marine	20	394	uatm	Zhang et al (2020)
coccolithophore	Emiliania huxleyi	PML B92/11	Bergen, Norway	marine	20	363	uatm	Zhang et al (2020)
coccolithophore	Emiliania huxleyi	PML B92/11	Bergen, Norway	marine	20	362	uatm	Zhang et al (2020)
coccolithophore	Emiliania huxleyi	PML B92/11	Bergen, Norway	marine	20	370	uatm	Zhang et al (2020)
coccolithophore	Emiliania huxleyi	PML B92/11	Bergen, Norway	marine	20	350	uatm	Zhang et al (2020)
coccolithophore	Emiliania huxleyi	PML B92/11	Bergen, Norway	marine	20	899	uatm	Zhang et al (2020)
coccolithophore	Emiliania huxleyi	PML B92/11	Bergen, Norway	marine	20	947	uatm	Zhang et al (2020)
coccolithophore	Emiliania huxleyi	PML B92/11	Bergen, Norway	marine	20	970	uatm	Zhang et al (2020)
coccolithophore	Emiliania huxleyi	PML B92/11	Bergen, Norway	marine	20	946	uatm	Zhang et al (2020)
coccolithophore	Emiliania huxleyi	PML B92/11	Bergen, Norway	marine	20	977	uatm	Zhang et al (2020)
diatom	Thalassiosira pseudonana	CCMP 1335	Long Island	marine	20	400	uatm	Li et al (2018)
diatom	Thalassiosira pseudonana	CCMP 1335	Long Island	marine	20	1000	uatm	Li et al (2018)
diatom	Thalassiosira pseudonana	CCMP 1335	Long Island	marine	24	400	uatm	Li et al (2018)
diatom	Thalassiosira pseudonana	CCMP 1335	Long Island	marine	24	1000	uatm	Li et al (2018)
diatom	Thalassiosira pseudonana	CCMP 1335	Long Island	marine	20	400	uatm	Li et al (2018)
diatom	Thalassiosira pseudonana	CCMP 1335	Long Island	marine	20	1000	uatm	Li et al (2018)
diatom	Thalassiosira pseudonana	CCMP 1335	Long Island	marine	24	400	uatm	Li et al (2018)
diatom	Thalassiosira pseudonana	CCMP 1335	Long Island	marine	24	1000	uatm	Li et al (2018)
diatom	Coscinodiscus sp.	-	South Island of New Zealand (45, 45.09°S 170, 48.6°E)	marine	16	417	ppm	Qu et al (2018)
diatom	Coscinodiscus sp.	-	South Island of New Zealand (45, 45.09°S 170, 48.6°E)	marine	16	832	ppm	Qu et al (2018)
diatom	Coscinodiscus sp.	-	South Island of New Zealand (45, 45.09°S 170, 48.6°E)	marine	20	382	ppm	Qu et al (2018)
diatom	Coscinodiscus sp.	-	South Island of New Zealand (45, 45.09°S 170, 48.6°E)	marine	20	792	ppm	Qu et al (2018)
diatom	Thalassiosira pseudonana	CCMP 1335	Arctic Ocean	marine	5	1000	uatm	Laws et al (2020)
diatom	Thalassiosira pseudonana	CCMP 1335	Arctic Ocean	marine	5	400	uatm	Laws et al (2020)
diatom	Thalassiosira pseudonana	CCMP 1335	Arctic Ocean	marine	10	400	uatm	Laws et al (2020)
diatom	Thalassiosira pseudonana	CCMP 1335	Arctic Ocean	marine	10	1000	uatm	Laws et al (2020)
diatom	Thalassiosira pseudonana	CCMP 1335	Arctic Ocean	marine	10	1000	uatm	Laws et al (2020)
diatom	Thalassiosira pseudonana	CCMP 1335	Arctic Ocean	marine	10	400	uatm	Laws et al (2020)
diatom	Thalassiosira pseudonana	CCMP 1335	Arctic Ocean	marine	15	400	uatm	Laws et al (2020)
diatom	Thalassiosira pseudonana	CCMP 1335	Arctic Ocean	marine	15	1000	uatm	Laws et al (2020)
diatom	Thalassiosira pseudonana	CCMP 1335	Arctic Ocean	marine	15	400	uatm	Laws et al (2020)
diatom	Thalassiosira pseudonana	CCMP 1335	Arctic Ocean	marine	15	1000	uatm	Laws et al (2020)
diatom	Thalassiosira pseudonana	CCMP 1335	Arctic Ocean	marine	20	400	uatm	Laws et al (2020)
diatom	Thalassiosira pseudonana	CCMP 1335	Arctic Ocean	marine	20	1000	uatm	Laws et al (2020)
diatom	Thalassiosira pseudonana	CCMP 1335	Arctic Ocean	marine	20	400	uatm	Laws et al (2020)
diatom	Thalassiosira pseudonana	CCMP 1335	Arctic Ocean	marine	20	1000	uatm	Laws et al (2020)
diatom	Thalassiosira pseudonana	CCMP 1335	Arctic Ocean	marine	25	1000	uatm	Laws et al (2020)
diatom	Thalassiosira pseudonana	CCMP 1335	Arctic Ocean	marine	25	400	uatm	Laws et al (2020)
diatom	Thalassiosira pseudonana	CCMP 1335	Arctic Ocean	marine	25	400	uatm	Laws et al (2020)
diatom	Thalassiosira pseudonana	CCMP 1335	Arctic Ocean	marine	25	1000	uatm	Laws et al (2020)
diatom	Thalassiosira pseudonana	CCMP 1335	Arctic Ocean	marine	30	400	uatm	Laws et al (2020)
diatom	Thalassiosira pseudonana	CCMP 1335	Arctic Ocean	marine	30	100	uatm	Laws et al (2020)
diatom	Thalassiosira pseudonana	CCMP 1335	Arctic Ocean	marine	30	400	uatm	Laws et al (2020)
diatom	Thalassiosira pseudonana	CCMP 1335	Arctic Ocean	marine	30	1000	uatm	Laws et al (2020)
diatom	Skeletonema costatum	-	Korea Strait	marine	20	400	uatm	Hyun et al (2014)
diatom	Skeletonema costatum	-	Korea Strait	marine	20	1000	uatm	Hyun et al (2014)
diatom	Skeletonema costatum	-	Korea Strait	marine	25	400	uatm	Hyun et al (2014)
diatom	Skeletonema costatum	-	Korea Strait	marine	25	1000	uatm	Hyun et al (2014)
diatom	Chaetoceros debilis	-	Korea Strait	marine	20	400	uatm	Hyun et al (2014)
diatom	Chaetoceros debilis	-	Korea Strait	marine	20	1000	uatm	Hyun et al (2014)
diatom	Chaetoceros debilis	-	Korea Strait	marine	25	400	uatm	Hyun et al (2014)
diatom	Chaetoceros debilis	-	Korea Strait	marine	25	1000	uatm	Hyun et al (2014)
diatom	Chaetoceros didymus	-	Korea Strait	marine	20	400	uatm	Hyun et al (2014)
diatom	Chaetoceros didymus	-	Korea Strait	marine	20	1000	uatm	Hyun et al (2014)
diatom	Chaetoceros didymus	-	Korea Strait	marine	25	400	uatm	Hyun et al (2014)
diatom	Chaetoceros didymus	-	Korea Strait	marine	25	1000	uatm	Hyun et al (2014)
diatom	Thalassiosira nordenskioeldii	-	Korea Strait	marine	20	400	uatm	Hyun et al (2014)
diatom	Thalassiosira nordenskioeldii	-	Korea Strait	marine	20	1000	uatm	Hyun et al (2014)
diatom	Thalassiosira nordenskioeldii	-	Korea Strait	marine	25	400	uatm	Hyun et al (2014)
diatom	Thalassiosira nordenskioeldii	-	Korea Strait	marine	25	1000	uatm	Hyun et al (2014)
diatom	Thalassiosira weissflogii	CCMP 1336	German Bight	marine	15	300	uatm	Seebah et al (2014)
diatom	Thalassiosira weissflogii	CCMP 1336	German Bight	marine	15	750	uatm	Seebah et al (2014)
diatom	Thalassiosira weissflogii	CCMP 1336	German Bight	marine	15	1000	uatm	Seebah et al (2014)
diatom	Thalassiosira weissflogii	CCMP 1336	German Bight	marine	20	300	uatm	Seebah et al (2014)
diatom	Thalassiosira weissflogii	CCMP 1336	German Bight	marine	20	750	uatm	Seebah et al (2014)
diatom	Thalassiosira weissflogii	CCMP 1336	German Bight	marine	20	1000	uatm	Seebah et al (2014)
diatom	Thalassiosira hyalina	CPa24	Kongsfjord, in Svalbard, KB3, 78°55′N, 11°56′E	marine	2	378	uatm	Wolf et al (2019)
diatom	Thalassiosira hyalina	CPa24	Kongsfjord, in Svalbard, KB3, 78°55′N, 11°56′E	marine	7	389	uatm	Wolf et al (2019)
diatom	Thalassiosira hyalina	CPa24	Kongsfjord, in Svalbard, KB3, 78°55′N, 11°56′E	marine	7	1191	uatm	Wolf et al (2019)
diatom	Thalassiosira hyalina	CPa49	Kongsfjord, in Svalbard, KB3, 78°55′N, 11°56′E	marine	2	377	uatm	Wolf et al (2019)
diatom	Thalassiosira hyalina	CPa49	Kongsfjord, in Svalbard, KB3, 78°55′N, 11°56′E	marine	7	407	uatm	Wolf et al (2019)
diatom	Thalassiosira hyalina	CPa49	Kongsfjord, in Svalbard, KB3, 78°55′N, 11°56′E	marine	7	1249	uatm	Wolf et al (2019)
diatom	Thalassiosira hyalina	CPb44	Kongsfjord, in Svalbard, KB3, 78°55′N, 11°56′E	marine	2	339	uatm	Wolf et al (2019)
diatom	Thalassiosira hyalina	CPb44	Kongsfjord, in Svalbard, KB3, 78°55′N, 11°56′E	marine	7	433	uatm	Wolf et al (2019)
diatom	Thalassiosira hyalina	CPb44	Kongsfjord, in Svalbard, KB3, 78°55′N, 11°56′E	marine	7	1229	uatm	Wolf et al (2019)
diatom	Thalassiosira hyalina	WFa43	Kongsfjord, in Svalbard, KB3, 78°55′N, 11°56′E	marine	2	414	uatm	Wolf et al (2019)
diatom	Thalassiosira hyalina	WFa43	Kongsfjord, in Svalbard, KB3, 78°55′N, 11°56′E	marine	7	427	uatm	Wolf et al (2019)
diatom	Thalassiosira hyalina	WFa43	Kongsfjord, in Svalbard, KB3, 78°55′N, 11°56′E	marine	7	1180	uatm	Wolf et al (2019)
diatom	Thalassiosira hyalina	WFb25	Kongsfjord, in Svalbard, KB3, 78°55′N, 11°56′E	marine	2	408	uatm	Wolf et al (2019)
diatom	Thalassiosira hyalina	WFb25	Kongsfjord, in Svalbard, KB3, 78°55′N, 11°56′E	marine	7	416	uatm	Wolf et al (2019)
diatom	Thalassiosira hyalina	WFb25	Kongsfjord, in Svalbard, KB3, 78°55′N, 11°56′E	marine	7	1152	uatm	Wolf et al (2019)
diatom	Thalassiosira hyalina	WFb51	Kongsfjord, in Svalbard, KB3, 78°55′N, 11°56′E	marine	2	396	uatm	Wolf et al (2019)
diatom	Thalassiosira hyalina	WFb51	Kongsfjord, in Svalbard, KB3, 78°55′N, 11°56′E	marine	7	412	uatm	Wolf et al (2019)
diatom	Thalassiosira hyalina	WFb51	Kongsfjord, in Svalbard, KB3, 78°55′N, 11°56′E	marine	7	1191	uatm	Wolf et al (2019)
